# Hierarchical regulation of cerebellar neurogenesis by Sin3A-mediated gene repression

**DOI:** 10.1101/2025.10.17.683101

**Authors:** Lei Chen, Ankita Roy, Gregory David, Chin Chiang

## Abstract

Cerebellar granule cells (GCs) are critical for motor and cognitive functions. Lineage tracing studies have identified a hierarchical developmental progression of GC neurogenesis, transitioning from Sox2^+^ stem-like cells to Atoh1^+^ rapidly proliferating granule cell precursors (GCPs), and ultimately to NeuN^+^ mature GCs. However, the molecular mechanisms governing these transitions remain poorly understood. In this study, we identified a transient, slow-cycling progenitor population defined by co-expression of Sox2 and Atoh1. We show that GC maturation depends critically on the repressive function of the Sin3A/Hdac1 complex, which sequentially silences Sox2 and then Atoh1 to ensure orderly progression through developmental stages. Loss of these repressions prolongs progenitor states, compromises survival, and markedly reduces GC output. We also identify NeuroD1 as a co-repressor that collaborates with Sin3A/Hdac1 to inhibit Atoh1 transcription. Our findings highlight the central role of the Sin3A complex in orchestrating distinct stages of cerebellar GC lineage development and may provide insights into Sin3A-related cerebellar disorders and medulloblastoma in human.

**Graphical Abstract:** 

**Highlights:**

- Sin3A is sequentially required for GC lineage progression
- Sin3A promotes the transition of slow-cycling progenitors to GCPs by repressing Sox2 expression
- Sin3A facilitates GCP differentiation by repressing Atoh1 expression
- NeuroD1 recruits the Sin3A/Hdac1 complex to suppress Atoh1 expression
