## Supplemental table for "Hierarchical regulation of cerebellar neurogenesis by Sin3A-mediated gene repression"

### Sheet: Supplementary table 1
Supplementary table 1 Differential expressed genes between control and Sin3aCKO GCPs genes.
Gene	baseMean	log2FoldChange	lfcSE	pvalue	padj
Foxa2	74.6758	-5.45238	0.734568	1.44653e-15	9.74637e-13
Slit1	41.9156	-4.87811	2.01828	7.44625e-07	6.40483e-05
Alx4	45.4518	-4.62168	0.831081	9.75596e-11	2.62934e-08
Cdh15	36.7624	-4.21035	0.88905	5.22981e-09	8.45695e-07
Grin2c	232.002	-3.90476	0.276216	5.89614e-48	7.15084e-44
Fgf8	197.079	-3.394	0.292679	1.65708e-33	6.69903e-30
Sowaha	45.4965	-3.37117	0.68597	3.1987e-09	5.70497e-07
Megf6	78.9886	-3.09626	0.429561	3.91666e-15	2.50007e-12
Bmp7	135.797	-3.0179	0.330779	6.07025e-22	1.227e-18
Gdf10	409.564	-2.71188	0.206755	4.84712e-41	2.93929e-37
Bcl11b	65.1223	-2.53138	0.464507	6.25999e-10	1.33195e-07
Mfap2	50.4366	-2.39746	0.644772	5.88749e-07	5.3237e-05
Etv5	162.348	-2.36244	0.270305	7.59895e-20	1.31657e-16
Car3	92.6718	-2.36228	0.362242	1.46167e-12	5.71844e-10
Prmt8	84.4114	-2.29804	0.459115	5.68856e-09	9.07775e-07
Myod1	70.3143	-2.24831	0.483401	2.59004e-08	3.52944e-06
Sox2	78.2248	-2.17954	0.392376	3.61867e-10	8.43985e-08
Lef1	17.3723	-2.12058	1.55566	3.82962e-05	0.00174608
Hrk	25.1106	-2.11345	1.10114	2.20819e-05	0.00109603
Tlx3	178.274	-2.07332	0.272836	7.05742e-16	5.34952e-13
Cavin2	116.846	-1.92383	0.324645	2.9008e-11	8.5807e-09
Abca1	163.283	-1.89589	0.277351	9.18382e-14	4.45526e-11
Hes1	56.7334	-1.88226	0.515852	7.7536e-07	6.62223e-05
Bhlhe41	88.9368	-1.85906	0.433182	7.84967e-08	9.81452e-06
Hhip	47.5808	-1.78679	0.609202	5.16046e-06	0.000320954
Tspan9	285.357	-1.78378	0.216043	1.35683e-18	1.64557e-15
Calcrl	83.4543	-1.78071	0.395992	2.96155e-08	3.99085e-06
Zcchc24	68.4228	-1.77351	0.48246	6.90629e-07	5.98282e-05
Adgre5	45.3354	-1.7711	0.632093	6.94179e-06	0.000410683
Bcan	113.429	-1.75887	0.329299	4.53675e-10	1.00039e-07
Pstpip2	40.3682	-1.72081	0.75935	2.03859e-05	0.00102165
Notch1	62.9042	-1.67506	0.524061	2.84503e-06	0.000198302
Otx2	295.807	-1.65888	0.261923	9.40689e-13	3.80289e-10
Pdzrn4	158.711	-1.65842	0.29819	1.01118e-10	2.66599e-08
Flnc	342.027	-1.63068	0.202223	2.77392e-18	3.05838e-15
Adamts14	570.893	-1.57936	0.189161	1.99158e-19	3.01924e-16
Bcas1	342.979	-1.57472	0.204536	3.90653e-17	3.64449e-14
Fgfr4	237.681	-1.55665	0.270941	2.68343e-11	8.29445e-09
Foxo6	183.224	-1.52269	0.313096	3.5275e-09	6.11165e-07
Mxra8	123.791	-1.5017	0.398194	4.79796e-07	4.51083e-05
Lsp1	24.519	-1.4737	1.12522	0.000109868	0.00406243
Elfn2	66.8337	-1.46347	0.472079	4.1966e-06	0.00027965
Thsd7b	80.947	-1.44498	0.456907	3.60382e-06	0.000245546
Sall1	23.757	-1.43355	1.16897	0.000125792	0.00451361
Pvalb	82.3947	-1.41695	0.548855	1.52748e-05	0.000802027
Palmd	46.0245	-1.41102	0.681491	4.13837e-05	0.00186295
Col1a2	98.8881	-1.40294	0.403468	1.46128e-06	0.000115833
Ifitm10	58.2399	-1.39077	0.668694	4.18684e-05	0.00186773
Rec8	32.0068	-1.37777	1.01099	0.000123567	0.00447215
Tgfb3	87.0842	-1.37511	0.41493	2.53217e-06	0.000177516
Lama1	83.8276	-1.34673	0.488801	1.14614e-05	0.000626143
Tenm4	46.0733	-1.34279	0.660408	4.87179e-05	0.00213304
Heph	58.0847	-1.32243	0.543912	2.38296e-05	0.00115142
Loxl1	1317.59	-1.32057	0.14188	2.64277e-23	8.01289e-20
Bcar3	96.2042	-1.30655	0.365938	1.26001e-06	0.000103252
Cdh22	118.512	-1.28253	0.356988	1.23451e-06	0.000101852
Nid2	98.5245	-1.25012	0.39105	4.50072e-06	0.000291897
Cxcl14	96.6924	-1.24232	0.37313	3.13975e-06	0.000217593
Thsd4	28.8766	-1.23559	0.893801	0.000156091	0.0053628
Rprml	36.5176	-1.20806	0.777238	0.000130831	0.00468057
Ajuba	106.431	-1.20537	0.366743	3.91672e-06	0.000262442
Stk32c	30.833	-1.1591	0.927354	0.000209604	0.00676085
Gdnf	9.4504	-1.14588	1.93774	9.28481e-05	0.00349709
Fbln2	579.968	-1.14022	0.18526	6.58833e-12	2.49698e-09
Sox18	471.888	-1.12645	0.169202	2.69663e-13	1.25787e-10
Thy1	98.9067	-1.1045	0.462748	4.00965e-05	0.00181452
Eln	5047.72	-1.09704	0.116861	7.51503e-23	1.82284e-19
Tec	25.8258	-1.07799	0.9469	0.000275353	0.00844693
Gja1	938.786	-1.0718	0.139323	2.29175e-16	1.85296e-13
Gfap	102.085	-1.06493	0.531409	8.65811e-05	0.00333351
Ngef	178.534	-1.06176	0.260237	5.01505e-07	4.67865e-05
Bag3	63.4907	-1.0569	0.529526	8.94331e-05	0.00342159
Crispld1	145.025	-1.05304	0.335589	9.3969e-06	0.00053255
Clic6	91.582	-1.05024	0.529078	9.25253e-05	0.00349578
Wnt5a	165.482	-1.04207	0.269485	1.18692e-06	9.85957e-05
Ston2	49.8688	-1.02041	0.630114	0.000174729	0.00587263
Galk1	183.878	-1.01156	0.273856	2.39382e-06	0.000171374
Tmem173	41.3062	-1.01084	0.697328	0.000226236	0.00720155
Zbtb42	265.714	-0.994448	0.287071	5.02837e-06	0.000315979
Kank1	271.661	-0.983376	0.237555	6.03456e-07	5.38141e-05
2025-09-08	868.084	-0.973307	0.39118	4.79073e-05	0.00211282
Akna	251.128	-0.970482	0.233173	5.92596e-07	5.3237e-05
Lamb2	185.881	-0.968418	0.269518	3.88896e-06	0.00026203
Ano3	296.212	-0.962235	0.200634	4.46202e-08	5.81886e-06
Ablim2	88.5204	-0.951712	0.557208	0.000182355	0.0060077
Zfhx3	37.1768	-0.946892	0.762156	0.000338928	0.00995283
Grb10	1503.6	-0.945607	0.406702	6.97469e-05	0.00283856
Dynlt1f	406.756	-0.94497	0.212145	2.15948e-07	2.31772e-05
Apcdd1	447.916	-0.921735	0.167072	1.55158e-09	3.03509e-07
Gria3	241.754	-0.901658	0.266458	8.88649e-06	0.000505987
Rapgef4	65.3431	-0.898187	0.545245	0.000230434	0.00727787
Pcdh7	296.145	-0.896808	0.208931	5.11528e-07	4.73573e-05
Csdc2	63.0596	-0.894239	0.533967	0.000224337	0.0071599
Mical2	218.511	-0.891763	0.223221	1.51631e-06	0.000118644
Onecut2	339.989	-0.888326	0.200188	3.00629e-07	3.02288e-05
Arhgap31	174.064	-0.887973	0.270428	1.19841e-05	0.000648851
Grik3	166.643	-0.886249	0.296634	2.37687e-05	0.00115142
Sparc	235.219	-0.879735	0.275432	1.52761e-05	0.000802027
Fhl3	230.256	-0.878284	0.227707	2.50007e-06	0.000177088
Sema3f	165.482	-0.87435	0.333634	5.16405e-05	0.00223677
Mdk	1477.55	-0.869687	0.117035	9.26193e-15	5.34899e-12
Lfng	568.198	-0.864856	0.509136	0.000236759	0.0074388
Pdlim4	92.7781	-0.847021	0.418554	0.000155579	0.00536042
Agap2	142.894	-0.845899	0.329686	6.27561e-05	0.00259763
Syne1	228.403	-0.843159	0.247696	1.02508e-05	0.000565098
Elk3	82.8497	-0.83583	0.468759	0.000230298	0.00727787
Ier5	900.452	-0.831995	0.158469	9.32831e-09	1.39671e-06
Tprn	626.427	-0.811654	0.146521	2.19616e-09	4.0828e-07
Dusp6	118.213	-0.807277	0.379975	0.000151446	0.00524781
Sorcs2	146.632	-0.798795	0.347537	0.000117089	0.00429021
Vat1l	886.419	-0.794266	0.135776	4.09681e-10	9.20114e-08
Tst	124.99	-0.790646	0.337273	0.000111187	0.00409871
Fn1	798.675	-0.782406	0.174549	3.31834e-07	3.27194e-05
Tspan18	1125.53	-0.774137	0.144357	5.81939e-09	9.16592e-07
Atoh1	1597.14	-0.769802	0.110689	4.0195e-13	1.74102e-10
Fscn1	856.171	-0.76914	0.133771	7.36517e-10	1.51398e-07
Tbata	1746.19	-0.768777	0.110258	3.55435e-13	1.59656e-10
Col5a1	197.686	-0.765229	0.256827	3.47703e-05	0.00162527
Islr	2636.24	-0.7613	0.106204	9.04868e-14	4.45526e-11
Inppl1	579.508	-0.755946	0.157922	9.19861e-08	1.12688e-05
Nek7	474.57	-0.755335	0.158462	1.00598e-07	1.19613e-05
Rgma	247.686	-0.75475	0.240859	2.50581e-05	0.00120597
Wnt4	126.575	-0.751518	0.43779	0.000335317	0.00987069
Pcdh9	495.452	-0.751467	0.1774	8.86937e-07	7.46998e-05
Foxo1	174.548	-0.749093	0.279531	6.78238e-05	0.00277683
Shb	366.294	-0.747618	0.18416	1.6904e-06	0.000126727
Mmp14	831.564	-0.74555	0.154985	8.24688e-08	1.02059e-05
Hyal1	135.091	-0.74509	0.348919	0.000182787	0.0060077
Sash1	133.538	-0.739779	0.360233	0.000212173	0.00682557
Apoe	861.602	-0.735569	0.157253	1.47285e-07	1.65396e-05
Pdk2	246.058	-0.731695	0.244498	3.64737e-05	0.00166926
Nsmf	913.338	-0.730767	0.123459	2.75093e-10	6.67266e-08
Tex29	270.751	-0.713405	0.241647	4.14741e-05	0.00186295
Abca9	155.261	-0.709456	0.3058	0.00014904	0.00522035
Rhoq	223.064	-0.706671	0.244204	4.79077e-05	0.00211282
Pkdcc	1603	-0.691453	0.120922	7.68028e-10	1.55244e-07
Pam	283.622	-0.671132	0.230951	4.96558e-05	0.00216628
Robo1	1839.63	-0.670055	0.106837	2.73564e-11	8.29445e-09
Pdgfa	761.716	-0.663828	0.146617	2.44517e-07	2.5787e-05
Col27a1	632.59	-0.65859	0.20129	2.01606e-05	0.00101456
Pax3	161.185	-0.656472	0.318947	0.000275186	0.00844693
Foxp2	592.872	-0.653839	0.178525	6.31805e-06	0.000379333
Stx4a	519.538	-0.651705	0.161213	1.67299e-06	0.000126727
Nkain4	689.8	-0.64927	0.144112	2.57054e-07	2.64199e-05
Ndrg2	208.075	-0.646821	0.300555	0.000240502	0.00749822
Pqlc1	365.356	-0.626515	0.268758	0.000181856	0.0060077
Igfbp2	190.131	-0.615011	0.306505	0.000340531	0.00997574
AI593442	328.408	-0.601565	0.20483	5.01601e-05	0.00218043
Bcl2l12	489.651	-0.601108	0.171157	9.83074e-06	0.000549434
Dpysl4	1458.09	-0.589956	0.121505	3.94761e-08	5.20398e-06
Chga	363.434	0.585125	0.201556	5.54052e-05	0.00236604
Phyhipl	428.441	0.586103	0.181947	2.3617e-05	0.00115031
Syp	873.949	0.587304	0.131714	2.46789e-07	2.58023e-05
Zfp521	2173.93	0.593369	0.0990513	8.68966e-11	2.39519e-08
Gpr162	312.462	0.597088	0.248935	0.000169758	0.00576703
Ntrk2	611.102	0.597729	0.17145	1.06434e-05	0.000584088
Kcnb2	533.191	0.599343	0.188931	2.70596e-05	0.00128698
Cntn2	2318.84	0.601746	0.131094	1.45814e-07	1.65396e-05
Slc24a2	177.963	0.60211	0.293311	0.000325546	0.00972468
Prickle2	305.879	0.602986	0.224663	9.11574e-05	0.00345487
Dach1	1619.96	0.60316	0.122421	2.99899e-08	3.9969e-06
Lrrn3	1084.34	0.606103	0.135763	2.60768e-07	2.65765e-05
Tenm3	287.305	0.607634	0.239263	0.000124005	0.00447215
Ttbk1	916.549	0.609809	0.130056	9.63497e-08	1.16301e-05
Hs6st3	747.502	0.61265	0.15609	2.39127e-06	0.000171374
Hook1	595.737	0.614863	0.150281	1.27179e-06	0.000103519
Clvs1	417.636	0.617359	0.188323	2.00471e-05	0.00101305
Trim67	277.892	0.622436	0.223578	7.06037e-05	0.00286382
Snap91	361.652	0.622628	0.193246	2.34478e-05	0.00114667
Aatk	1596.38	0.625914	0.123052	1.54724e-08	2.23393e-06
Kcnk1	706.588	0.631883	0.16917	4.85963e-06	0.000306967
Tmem150c	289.236	0.638984	0.227766	6.56344e-05	0.00270753
Cacna1d	582.284	0.64074	0.170707	4.61715e-06	0.000297855
Nrxn2	1862.1	0.645957	0.101388	1.27483e-11	4.5474e-09
Myt1	1284.58	0.647649	0.12691	1.59351e-08	2.27366e-06
Scg2	847.573	0.653743	0.174153	4.67575e-06	0.000298684
Cxcl12	260.501	0.654332	0.271557	0.000146218	0.00514008
Tmem151b	1390.09	0.656733	0.128	1.45056e-08	2.11956e-06
Celf3	1259.93	0.658964	0.111489	2.22011e-10	5.60947e-08
Cd47	1827.51	0.661841	0.104822	2.01406e-11	6.97901e-09
Slc7a14	246.73	0.662539	0.235399	6.19487e-05	0.00258184
Dpysl5	399.13	0.664123	0.182258	6.74385e-06	0.000400928
Map3k9	196.672	0.675525	0.285557	0.000150685	0.0052364
Cntn1	437.725	0.679951	0.169442	1.94935e-06	0.000145041
Adarb2	739.545	0.682643	0.14073	6.13042e-08	7.74477e-06
Neurod1	10246.5	0.689634	0.0926191	1.06434e-14	5.8674e-12
Ppp2r2b	482.164	0.691124	0.20597	1.57049e-05	0.000820985
Syt7	207.069	0.692057	0.2886	0.000135752	0.00481405
Stmn4	1081.54	0.695484	0.163241	7.83935e-07	6.64865e-05
Igsf11	691.095	0.696427	0.169443	1.39031e-06	0.000111667
Serpini1	772.077	0.69694	0.13772	2.3727e-08	3.27002e-06
Sez6l2	610.712	0.704852	0.150966	1.46735e-07	1.65396e-05
Rnf148	438.499	0.705629	0.207143	1.34798e-05	0.000723379
Hist1h3c	928.56	0.723231	0.13553	6.42084e-09	9.97917e-07
St8sia2	913.88	0.739875	0.127405	5.2662e-10	1.14051e-07
Lurap1l	373.166	0.740317	0.197709	4.84512e-06	0.000306967
Neurod2	952.37	0.740833	0.136953	4.52686e-09	7.52079e-07
Gprin3	229.75	0.744381	0.267662	5.59588e-05	0.00238129
Pou2f2	123.415	0.754835	0.350435	0.000171773	0.00581916
Nefl	188.158	0.759009	0.279776	6.18118e-05	0.00258184
Ttyh2	1199.36	0.765	0.121227	2.72819e-11	8.29445e-09
Rnf133	288.432	0.765445	0.208732	5.94766e-06	0.000364309
Nyap2	145.446	0.765681	0.310711	9.72691e-05	0.00364099
Zbtb46	294.385	0.765899	0.215768	8.35555e-06	0.000482553
Scrt2	2034.88	0.76783	0.101965	6.37425e-15	3.86534e-12
Apc2	644.583	0.771405	0.138828	2.11064e-09	3.99966e-07
Atp1a3	873.011	0.773321	0.122418	2.60804e-11	8.29445e-09
Tyro3	640.324	0.778573	0.140608	2.33155e-09	4.22045e-07
Glce	2695.25	0.784203	0.0901097	4.52254e-19	6.09437e-16
Ube2ql1	190.385	0.795491	0.264149	2.99279e-05	0.00140684
Gabrb3	1429.7	0.805851	0.137786	4.04016e-10	9.20114e-08
Zfp992	185.039	0.820179	0.256694	1.83671e-05	0.000935952
Timp3	1160.64	0.826388	0.130588	2.18047e-11	7.34577e-09
Nacad	591.4	0.827911	0.154275	5.22738e-09	8.45695e-07
Nptxr	1045.02	0.831223	0.127713	6.82545e-12	2.50846e-09
Chgb	470.816	0.836851	0.15741	6.58256e-09	9.97917e-07
Prrt1	90.1389	0.849229	0.448062	0.000187489	0.00612901
Efnb2	839.083	0.852632	0.14569	3.41877e-10	8.12997e-08
Abcc8	202.346	0.869124	0.285555	2.22794e-05	0.00109839
Smim18	161.609	0.8785	0.274568	1.51408e-05	0.000801868
Kcnj6	1947.02	0.88414	0.111027	1.37811e-16	1.19383e-13
Lrrc55	509.389	0.893656	0.176312	1.79695e-08	2.53412e-06
Atcay	240.106	0.910418	0.22834	1.44683e-06	0.000115442
Pcsk2	460.134	0.912471	0.167112	2.22184e-09	4.0828e-07
Pdzrn3	395.203	0.914197	0.195305	9.68535e-08	1.16301e-05
Grm2	327.022	0.981645	0.185748	3.5892e-09	6.13095e-07
Ryr2	170.679	0.98888	0.275098	3.55461e-06	0.000243561
Slc17a7	176.277	0.993797	0.258012	1.56745e-06	0.000120317
Fat2	222.253	0.996277	0.232508	3.23837e-07	3.21926e-05
Serinc2	779.593	1.00108	0.139615	2.30212e-14	1.21392e-11
Mmp24	1004.2	1.0098	0.133647	1.20221e-15	8.57669e-13
Kdr	56.7841	1.01223	0.58213	0.000149362	0.00522035
L1cam	398.813	1.03651	0.188891	8.05832e-10	1.60215e-07
Mast1	248.052	1.05127	0.216997	1.99763e-08	2.78474e-06
Sema3g	129.939	1.08263	0.335116	6.71287e-06	0.000400928
Eomes	51.1573	1.10512	0.670302	0.000138957	0.00491331
Epb42	16.7454	1.12467	1.64797	0.000177211	0.00590443
Cacna1e	169.113	1.1686	0.272641	1.26436e-07	1.47444e-05
Ppm1h	631.979	1.21288	0.15415	1.57668e-17	1.5935e-14
Nell1	54.7594	1.22556	0.653211	7.70758e-05	0.00305627
Grin2b	237.253	1.3678	0.281605	3.9521e-09	6.65709e-07
Shisa8	71.0502	1.472	0.477662	4.37192e-06	0.00028781
Trp73	68.6278	1.4815	0.498883	5.79027e-06	0.000358288
Kcnh8	98.3956	1.50156	0.369535	1.51102e-07	1.68125e-05
H2-Q7	80.6825	1.70224	0.435886	3.0159e-07	3.02288e-05
Syt4	137.969	1.94412	0.295248	5.62854e-13	2.3539e-10
Aqp1	21.1642	2.27952	1.30435	2.21411e-05	0.00109603
Slc4a1	81.7479	2.30278	2.52827	1.80148e-05	0.000925778
Pax5	35.3407	2.53724	0.667733	4.33249e-07	4.17019e-05

### Sheet: Supplementary table 2
Supplementary table 2. 96 cadidate Sin3A target genes.
Gene name	baseMean	log2FoldChange	lfcSE	pvalue	padj
Grin2c	232.002	-3.90476	0.276216	5.89614e-48	7.15084e-44
Zbtb42	265.714	-0.994448	0.287071	5.02837e-06	0.000315979
Atoh1	1597.14	-0.769802	0.110689	4.0195e-13	1.74102e-10
Sowaha	45.4965	-3.37117	0.68597	3.1987e-09	5.70497e-07
Foxo6	183.224	-1.52269	0.313096	3.5275e-09	6.11165e-07
Shb	366.294	-0.747618	0.18416	1.6904e-06	0.000126727
Zcchc24	68.4228	-1.77351	0.48246	6.90629e-07	5.98282e-05
Serinc2	779.593	1.00108	0.139615	2.30212e-14	1.21392e-11
Bcar3	96.2042	-1.30655	0.365938	1.26001e-06	0.000103252
Robo1	1839.63	-0.670055	0.106837	2.73564e-11	8.29445e-09
Arhgap31	174.064	-0.887973	0.270428	1.19841e-05	0.000648851
Cdh22	118.512	-1.28253	0.356988	1.23451e-06	0.000101852
Sash1	133.538	-0.739779	0.360233	0.000212173	0.00682557
Mfap2	50.4366	-2.39746	0.644772	5.88749e-07	5.3237e-05
Pqlc1	365.356	-0.626515	0.268758	0.000181856	0.0060077
Mdk	1477.55	-0.869687	0.117035	9.26193e-15	5.34899e-12
Hes1	56.7334	-1.88226	0.515852	7.7536e-07	6.62223e-05
Ajuba	106.431	-1.20537	0.366743	3.91672e-06	0.000262442
Loxl1	1317.59	-1.32057	0.14188	2.64277e-23	8.01289e-20
Myod1	70.3143	-2.24831	0.483401	2.59004e-08	3.52944e-06
Sox2	78.2248	-2.17954	0.392376	3.61867e-10	8.43985e-08
Foxo1	174.548	-0.749093	0.279531	6.78238e-05	0.00277683
Dusp6	118.213	-0.807277	0.379975	0.000151446	0.00524781
Pdk2	246.058	-0.731695	0.244498	3.64737e-05	0.00166926
Cdh15	36.7624	-4.21035	0.88905	5.22981e-09	8.45695e-07
Rhoq	223.064	-0.706671	0.244204	4.79077e-05	0.00211282
Gdf10	409.564	-2.71188	0.206755	4.84712e-41	2.93929e-37
Phyhipl	428.441	0.586103	0.181947	2.3617e-05	0.00115031
Pax3	161.185	-0.656472	0.318947	0.000275186	0.00844693
Bcl11b	65.1223	-2.53138	0.464507	6.25999e-10	1.33195e-07
Sparc	235.219	-0.879735	0.275432	1.52761e-05	0.000802027
Pdlim4	92.7781	-0.847021	0.418554	0.000155579	0.00536042
Akna	251.128	-0.970482	0.233173	5.92596e-07	5.3237e-05
Lfng	568.198	-0.864856	0.509136	0.000236759	0.0074388
Sox18	471.888	-1.12645	0.169202	2.69663e-13	1.25787e-10
Foxp2	592.872	-0.653839	0.178525	6.31805e-06	0.000379333
Lsp1	24.519	-1.4737	1.12522	0.000109868	0.00406243
Grb10	1503.6	-0.945607	0.406702	6.97469e-05	0.00283856
Foxa2	74.6758	-5.45238	0.734568	1.44653e-15	9.74637e-13
Zfp521	2173.93	0.593369	0.0990513	8.68966e-11	2.39519e-08
Bcan	113.429	-1.75887	0.329299	4.53675e-10	1.00039e-07
Tgfb3	87.0842	-1.37511	0.41493	2.53217e-06	0.000177516
Thy1	98.9067	-1.1045	0.462748	4.00965e-05	0.00181452
Otx2	295.807	-1.65888	0.261923	9.40689e-13	3.80289e-10
Tlx3	178.274	-2.07332	0.272836	7.05742e-16	5.34952e-13
Bhlhe41	88.9368	-1.85906	0.433182	7.84967e-08	9.81452e-06
Galk1	183.878	-1.01156	0.273856	2.39382e-06	0.000171374
Thsd4	28.8766	-1.23559	0.893801	0.000156091	0.0053628
Adamts14	570.893	-1.57936	0.189161	1.99158e-19	3.01924e-16
Flnc	342.027	-1.63068	0.202223	2.77392e-18	3.05838e-15
Pcdh9	495.452	-0.751467	0.1774	8.86937e-07	7.46998e-05
Tec	25.8258	-1.07799	0.9469	0.000275353	0.00844693
Nkain4	689.8	-0.64927	0.144112	2.57054e-07	2.64199e-05
Bcas1	342.979	-1.57472	0.204536	3.90653e-17	3.64449e-14
Pdzrn4	158.711	-1.65842	0.29819	1.01118e-10	2.66599e-08
Fgf8	197.079	-3.394	0.292679	1.65708e-33	6.69903e-30
Mical2	218.511	-0.891763	0.223221	1.51631e-06	0.000118644
Aatk	1596.38	0.625914	0.123052	1.54724e-08	2.23393e-06
Lrrn3	1084.34	0.606103	0.135763	2.60768e-07	2.65765e-05
Elk3	82.8497	-0.83583	0.468759	0.000230298	0.00727787
Pcdh7	296.145	-0.896808	0.208931	5.11528e-07	4.73573e-05
Nek7	474.57	-0.755335	0.158462	1.00598e-07	1.19613e-05
Ifitm10	58.2399	-1.39077	0.668694	4.18684e-05	0.00186773
Syne1	228.403	-0.843159	0.247696	1.02508e-05	0.000565098
Tspan9	285.357	-1.78378	0.216043	1.35683e-18	1.64557e-15
Pam	283.622	-0.671132	0.230951	4.96558e-05	0.00216628
Etv5	162.348	-2.36244	0.270305	7.59895e-20	1.31657e-16
Pdgfa	761.716	-0.663828	0.146617	2.44517e-07	2.5787e-05
Efnb2	839.083	0.852632	0.14569	3.41877e-10	8.12997e-08
Bmp7	135.797	-3.0179	0.330779	6.07025e-22	1.227e-18
Fscn1	856.171	-0.76914	0.133771	7.36517e-10	1.51398e-07
Lama1	83.8276	-1.34673	0.488801	1.14614e-05	0.000626143
Nid2	98.5245	-1.25012	0.39105	4.50072e-06	0.000291897
Notch1	62.9042	-1.67506	0.524061	2.84503e-06	0.000198302
Wnt5a	165.482	-1.04207	0.269485	1.18692e-06	9.85957e-05
Fhl3	230.256	-0.878284	0.227707	2.50007e-06	0.000177088
Gja1	938.786	-1.0718	0.139323	2.29175e-16	1.85296e-13
Inppl1	579.508	-0.755946	0.157922	9.19861e-08	1.12688e-05
Dpysl4	1458.09	-0.589956	0.121505	3.94761e-08	5.20398e-06
Pvalb	82.3947	-1.41695	0.548855	1.52748e-05	0.000802027
Bag3	63.4907	-1.0569	0.529526	8.94331e-05	0.00342159
Calcrl	83.4543	-1.78071	0.395992	2.96155e-08	3.99085e-06
Hhip	47.5808	-1.78679	0.609202	5.16046e-06	0.000320954
Sorcs2	146.632	-0.798795	0.347537	0.000117089	0.00429021
Apcdd1	447.916	-0.921735	0.167072	1.55158e-09	3.03509e-07
Nsmf	913.338	-0.730767	0.123459	2.75093e-10	6.67266e-08
Ston2	49.8688	-1.02041	0.630114	0.000174729	0.00587263
Ablim2	88.5204	-0.951712	0.557208	0.000182355	0.0060077
Kank1	271.661	-0.983376	0.237555	6.03456e-07	5.38141e-05
Onecut2	339.989	-0.888326	0.200188	3.00629e-07	3.02288e-05
Rgma	247.686	-0.75475	0.240859	2.50581e-05	0.00120597
Prmt8	84.4114	-2.29804	0.459115	5.68856e-09	9.07775e-07
Ndrg2	208.075	-0.646821	0.300555	0.000240502	0.00749822
Lamb2	185.881	-0.968418	0.269518	3.88896e-06	0.00026203
Ier5	900.452	-0.831995	0.158469	9.32831e-09	1.39671e-06
Mmp14	831.564	-0.74555	0.154985	8.24688e-08	1.02059e-05

### Sheet: Supplementary table 3
Supplementary table 3 Top 20 enriched Motfs in Sin3A/Hdac1 sites with differential H3k27ac.
Rank	Motif	Name	P-value	log P-pvalue	q-value (Benjamini)	# Target Sequences with Motif	% of Targets Sequences with Motif	# Background Sequences with Motif	% of Background Sequences with Motif
1		NF1(CTF)/LNCAP-NF1-ChIP-Seq(Unpublished)/Homer	1e-34	-78.99	0	424	0.1596	3381.8	0.0856
2		NeuroD1(bHLH)/Islet-NeuroD1-ChIP-Seq(GSE30298)/Homer	1e-25	-58.21	0	711	0.2677	7294.3	0.1847
3		Tlx?(NR)/NPC-H3K4me1-ChIP-Seq(GSE16256)/Homer	1e-21	-50.43	0	424	0.1596	3903.2	0.0988
4		Rfx2(HTH)/LoVo-RFX2-ChIP-Seq(GSE49402)/Homer	1e-21	-50.07	0	138	0.052	800.4	0.0203
5		Atoh1(bHLH)/Cerebellum-Atoh1-ChIP-Seq(GSE22111)/Homer	1e-20	-47.84	0	885	0.3332	9915.8	0.251
6		RFX(HTH)/K562-RFX3-ChIP-Seq(SRA012198)/Homer	1e-17	-39.69	0	119	0.0448	725.5	0.0184
7		NeuroG2(bHLH)/Fibroblast-NeuroG2-ChIP-Seq(GSE75910)/Homer	1e-15	-35.76	0	1086	0.4089	13173.9	0.3335
8		BHLHA15(bHLH)/NIH3T3-BHLHB8.HA-ChIP-Seq(GSE119782)/Homer	1e-15	-34.71	0	1023	0.3852	12327.8	0.3121
9		Tcf21(bHLH)/ArterySmoothMuscle-Tcf21-ChIP-Seq(GSE61369)/Homer	1e-14	-32.38	0	740	0.2786	8506	0.2153
10		MyoD(bHLH)/Myotube-MyoD-ChIP-Seq(GSE21614)/Homer	1e-13	-31.52	0	639	0.2406	7179.9	0.1818
11		X-box(HTH)/NPC-H3K4me1-ChIP-Seq(GSE16256)/Homer	1e-13	-30.09	0	122	0.0459	864.6	0.0219
12		Rfx1(HTH)/NPC-H3K4me1-ChIP-Seq(GSE16256)/Homer	1e-12	-29.51	0	213	0.0802	1865.6	0.0472
13		Olig2(bHLH)/Neuron-Olig2-ChIP-Seq(GSE30882)/Homer	1e-12	-28.84	0	1246	0.4691	15799.5	0.4
14		SUT1?/SacCer-Promoters/Homer	1e-12	-28.82	0	2445	0.9206	34645.7	0.8771
15		Tcf12(bHLH)/GM12878-Tcf12-ChIP-Seq(GSE32465)/Homer	1e-12	-27.91	0	743	0.2797	8730.6	0.221
16		AT2G15740(C2H2)/col-AT2G15740-DAP-Seq(GSE60143)/Homer	1e-11	-27.23	0	429	0.1615	4575.7	0.1158
17		SeqBias: CG bias	1e-11	-27.22	0	2592	0.9759	37477.3	0.9488
18		NF1-halfsite(CTF)/LNCaP-NF1-ChIP-Seq(Unpublished)/Homer	1e-11	-25.61	0	1221	0.4597	15604.1	0.395
19		TCF4(bHLH)/SHSY5Y-TCF4-ChIP-Seq(GSE96915)/Homer	1e-09	-22.81	0	1053	0.3965	13331.9	0.3375
20		bZIP50(bZIP)/colamp-bZIP50-DAP-Seq(GSE60143)/Homer	1e-09	-22.24	0	546	0.2056	6301.7	0.1595
